# T cell protrusions enable fast, localised initiation of CAR signalling

**DOI:** 10.1101/2025.07.08.662959

**Authors:** Carmen Rodilla-Ramirez, Giorgia Carai, Eleanor Fox, Amin Zehtabian, Helen Adam, Katja Dallio, Helge Ewers, Xiaolei Su, Francesca Bottanelli

## Abstract

Actin-rich protrusions densely cover the surface of T cells and are well characterised for their role in cell migration. However, recent studies have uncovered their role in antigen surveillance and immune signalling initiation. To investigate how membrane protrusions initiate and contribute to signalling, from the first cell-cell contact to immunological synapse formation, we performed dynamic imaging experiments of endogenously tagged signalling proteins in T cells. To quantitatively capture the early dynamics of cell-cell interactions, we employed HER2-CAR-expressing T cells targeting HER2^+^breast cancer cells. By harnessing live-cell imaging and super-resolution stimulated emission depletion (STED) microscopy we were able to capture topological membrane changes and their correlation with mesoscale protein rearrangements over time. Our findings indicate that, prior to activation, key molecular players in T cell activation, including the kinase Lck, the phosphatase CD45 and the adaptor LAT, as well as the exogenously expressed CAR, lack any enrichment in actin-rich protrusions. However, upon initial contact of the T cell with the target cell, a dynamic and fast rearrangement of the surface receptors, phosphatases, and kinases occurs within the protrusions, ensuring a rapid and effective initiation of the immune signalling cascade. The rapid clustering of the HER2-CAR occurs preferentially within protrusions rather than flat membrane regions and is accompanied by enhanced recruitment of the kinase ZAP-70 and LAT. While the localisation of the kinase Lck remained unchanged, protrusion-cell contacts trigger a pronounced exclusion of the phosphatase CD45, an effect observed both with and without the cytosolic signalling domain of the CAR. Overall, the signalling machinery rearranged more rapidly and efficiently at contacts mediated by protrusive structures compared to non-protrusive regions. Together, our data provide a quantitative framework illustrating how signalling proteins are dynamically reorganised to facilitate CAR-mediated activation within these specialised structures.
