## Supplementary Tables 1-4 for "T cell protrusions enable fast, localised initiation of CAR signalling"

### Sheet: S1. Primers
Supplementary Table 1: Primers
Primer Name	Primer Sequence (5’-3’)
Amplification of SNAP tag from pSNAPf vector
NheI-SNAP-sense	atcgctagcatggacaaagactgcgaaatgaagc
EcoRI-SNAP-G/Slinker-antisense 5	cagctgaattccggccgctgcctccgctgccgcttccctcgagggatcctggcgcgcct
Amplification of Halo fragment from (L-selectin-LAP-Halo-polyAG418)
BamHI-Halo se	TGTTCCGGATCCATGGCAGAAATCGGTACTGGCTTTC
Halo-NotI ase	GGAACAGCGGCCGCTCAGCCGGAAATCTCGAGCGTCGACAGC
Amplification of NheI-Halo-2xHA-EcoRI fragment for LAT HR plasmid from pHalo-N1ARF1-Halo
EcoRI-PolyA sense	ctgatGCTAGCATGGCAGAAATCGGTACTGGCTTTC
Halo-2HA-EcoRI antisense	GCTGGCTGTCGACGCTCGAGATTTCCGGCTACCCATACGATGTTCCAGATTACGCTTACCCATACGATGTTCCAGATTACGCTTGAGAATTCtcgta
Amplification of EcorRI-polyA-G418-EcoRI fragment for LAT HR plasmid from pHalo-N1ARF1-Halo
EcoRI-PolyA sense	atgtcGAATTCccgcgactctagatcataatcagc
EcoRI-G418 antisense	tcatgGAATTCtttattctgtctttttattgccgtc
Amplification of EcoRI-polyA-HindIII fragment for ZAP-70 plasmid from pHalo-N1ARF1-Halo
EcoRI-polyA se	AATTGAATTCCCGCGACTCTAGATCATAATCAGCCATACC
polyA-HindIII ase	tctctcaagcttcttacaatttacgccttaagatacA
Amplification of HindIII-G418-BamHI fragment for ZAP-70 plasmid from pHalo-N1ARF1-Halo
HindIII-spacer-G418 se	gagagaaagcttcctgaggcggaaagaaccagctgtggaatgtgtgtcagttag
G418 BamHI anti	AATTGGATCCTTATTCTGTCTTTTTATTGCCGTCATAGC

### Sheet: S2. gBlocks
Supplementary Table 2: gBlock
gBlock Name	gBlock Sequence (5’-3’)	Legend
HER2-CAR for insertion into pEGFP-N1	TACCGGACTCAGATCTCGAGCTCAAGCTTCGAATTCATGGACTGGATCTGGCGCATCCTGTTTCTCGTGGGAGCCGCCACAGGCGCCCATGAGGTACAACTGCAGCAGTCTGGACCTGAACTGAAGAAGCCTGGAGAGACAGTCAAGATCTCCTGCAAGGCCTCTGGGTATCCTTTCACAAACTATGGAATGAACTGGGTGAAGCAGGCTCCAGGACAGGGTTTAAAGTGGATGGGCTGGATTAACACCTCCACTGGAGAGTCAACATTTGCTGATGACTTCAAGGGACGGTTTGACTTCTCTTTGGAAACCTCTGCCAACACTGCCTATTTGCAGATCAACAACCTCAAAAGTGAAGACATGGCTACATATTTCTGTGCAAGATGGGAGGTTTACCAC…	GAGG 30 bp overlap; EcoRI (first) , BamHI (second); ATGG leader peptide; GAGG scFvFRP5 A silent mutations were introduced to prevent the repeat of the sequence “ggcggtggcggttct”; GATC short hinge; GATC linker amino acids, C silent mutation to get rid of a BamHI site; TTTT CD28 transmembrane and signaling domain, A silent mutations were introduced to reduce number of G/C bases by manufacturer requ…
Truncated HER2-CAR for insertion into pEGFP-N1	TACCGGACTCAGATCTCGAGCTCAAGCTTCGAATTCATGGACTGGATCTGGCGCATCCTGTTTCTCGTGGGAGCCGCCACAGGCGCCCATGAGGTACAACTGCAGCAGTCTGGACCTGAACTGAAGAAGCCTGGAGAGACAGTCAAGATCTCCTGCAAGGCCTCTGGGTATCCTTTCACAAACTATGGAATGAACTGGGTGAAGCAGGCTCCAGGACAGGGTTTAAAGTGGATGGGCTGGATTAACACCTCCACTGGAGAGTCAACATTTGCTGATGACTTCAAGGGACGGTTTGACTTCTCTTTGGAAACCTCTGCCAACACTGCCTATTTGCAGATCAACAACCTCAAAAGTGAAGACATGGCTACATATTTCTGTGCAAGATGGGAGGTTTACCAC…	TACC overlap with peGFPN1< EcoRI (first) , BamHI (second); ATGG leader peptide; GAGG scFvFRP5 A silent mutations were introduced to prevent the repeat of the sequence; ”; GATC short hinge; GATC linker amino acids, C silent mutation to get rid of a BamHI site; TTTTG GS linker
LifeAct for insertion into pEGFP-N1	TACCGGACTCAGATCTCGAGCTCAAGCTTCGAATTCGCCACGATGGGTGTTGCGGACCTTATCAAGAAATTTGAGAGCATAAGCAAGGAGGAGGGTGATCCTCCTGTTGCTACTGCGGATCCACCGGTCGCCACCATGGTGAGCAAGGGCGA	Overlap 30bp with eGFPN1 vector; EcoRI (first), BamHI (second); Kozak sequence; Lifeact; GDPP linker; GC to keep in frame

### Sheet: S3. guide sequences
Supplementary Table 3: guides.
Protein	Guide Sequence (5’-3’)	PAM
Lck	CAGCCTTGAGAGGCCTTGAG	AGG, +
ZAP-70	CCCAGGGGAGCCCTCCACGC	CGG, +
LAT	GACAGGGCAGGCCTCTCACCGGG	AGG, +
CD45	CATAGGAAAAGACATAAATG	AGG, -
All guides were ordered with BbsI sticky ends.

### Sheet: S4. Antibodies
Supplementary Table 4: Antibodies.
Antibody	Supplier	Used Concentration
anti-Lck (sc-433)	Santa Cruz	1:1000 for WB
anti-ZAP-70 (sc-32760)	Santa Cruz	1:1000 for WB
anti-LAT (sc-53550)	Santa Cruz	1:1000 for WB
anti-CD45 (20103-1-AP)	ProteinTech	1:10000 for WB
anti-HaloTag (G921A)	Promega	1:2000 for WB
β-Actin Mouse (8H10D10)	Cell Signaling	1:1000 for WB
anti-mouse IgG HRP (AB6789)	abcam	1:5000 for WB
anti-rabbit IgG HRP (AB6721)	abcam	1:5000 for WB
anti-CD3, OKT3 clone (16-0037-85)	Invitrogen	10μg/ml for coating
anti-CD28 (302933)	Biolegend	5μg/ml for coating
